# Evolutionary differences in the ACE2 reveals the molecular origins of COVID-19 susceptibility

**DOI:** 10.1101/2021.03.25.437113

**Authors:** Ryan R. Cheng, Esteban Dodero-Rojas, Michele Di Pierro, José N. Onuchic

## Abstract

We explore the energetic frustration patterns associated with the binding between the SARS-CoV-2 spike protein and the ACE2 receptor protein in a broad selection of animals. Using energy landscape theory and the concept of energy frustration—theoretical tools originally developed to study protein folding—we are able to identify interactions among residues of the spike protein and ACE2 that result in COVID-19 resistance. This allows us to identify whether or not a particular animal is susceptible to COVID-19 from the protein sequence of ACE2 alone. Our analysis predicts a number of experimental observations regarding COVID-19 susceptibility, demonstrating that this feature can be explained, at least partially, on the basis of theoretical means.
