## Supplementary material for "Evolutionary differences in the ACE2 reveals the molecular origins of COVID-19 susceptibility": Table S1

### Sheet: Sheet1
Homo sapiens
Mus musculus
Struthio camelus
Okapia johnstoni
Eidolon helvum
Tursiops aduncus
Giraffa camelopardalis
Delphinapterus leucas
Crocuta crocuta
Globicephala melas
Ailurus fulgens
Procavia capensis
Ursus arctos
Ceratotherium simum
Eubalaena glacialis
Orcinus orca
Panthera tigris
Mustela putorius furo
Gallus gallus domesticus
Sus scrofa
Anas platyrhynchos
Mesocricetus auratus
Ursus americanus
Tursiops truncatus
Bassariscus sumichrasti
Axis axis
Muntiacus reevesi
Macropus eugenii
Cryptoprocta ferox
Eulemur flavifrons
Canis lupus familiaris
Lagenorhynchus obliquidens
Lama glama
Monodelphis domestica
Suricata suricatta
Oryctolagus cuniculus
Mirounga angustirostris
Panthera pardus
Nasua narica
Phoca vitulina
Peponocephala electra
Camelus dromedarius
Trichechus manatus
Orycteropus afer
Vicugna_pacos
Lycaon pictus
Myotis lucifugus
Microcebus murinus
Puma concolor
Phocoena phocoena
Mustela putorius
Cebuella pygmaea
Choloepus hoffmanni
Pseudochirops corinnae
Propithecus coquereli
Ursus maritimus
Panthera onca
Vombatus ursinus
Odocoileus virginianus
Tapirus indicus
Procyon lotor
Vulpes vulpes
Neovison vison
